# Time-resolved proximity proteomics uncovers a membrane tension-sensitive caveolin-1 interactome at the rear of migrating cells

**DOI:** 10.1101/2022.12.13.520222

**Authors:** Rossana Girardello, Eleanor Martin, Gunnar Dittmar, Alexander Ludwig

## Abstract

Caveolae play fundamental roles in mechanotransduction. Critical to caveolae function is their ability to flatten out in response to an increase in membrane tension, thereby acting as a membrane reservoir to buffer acute mechanical stress. Cycles of caveolae assembly and disassembly also regulate membrane tension at the rear of migrating cells via RhoA/ROCK-mediated actomyosin contractility. However, the molecular mechanisms that couple caveolae-mediated mechanotransduction to cortical actin dynamics are poorly understood. Here we used biotin-based proximity labelling and quantitative mass spectrometry to define a caveolae-associated interactome in migrating RPE1 cells at steady state and in response to an acute increase in membrane tension induced by hypo-osmotic shock. Our data reveal a dynamic caveolae-associated protein network composed of focal adhesion proteins and cortical actin regulators that is highly sensitive to changes in membrane tension. We show that membrane tension differentially controls the association of ROCK and the RhoGAP ARHGAP29 with caveolae and that ARHGAP29 regulates caveolin-1 Y14 phosphorylation, caveolae rear localisation and RPE1 cell migration. Caveolae in turn regulate ARHGAP29 expression, most likely through the control of YAP signalling. Taken together, our work uncovers a membrane tension-dependent functional coupling between caveolae and the rear-localised actin cytoskeleton, which provides a framework for dissecting the molecular mechanisms underlying caveolae-regulated mechanotransduction pathways.
