## Supplementary material for "Time-resolved proximity proteomics uncovers a membrane tension-sensitive caveolin-1 interactome at the rear of migrating cells": TableS1_Protein Interactions

### Sheet: InteractionList_RG
n	First	Second	Group	Score	Source	Software
1	CAV1	PTRF	BioGrid and/or Database	0.9539892	BIOGRID-ALL-4.2.193.tab3 (January 2021)	BioGrid
2	CTTN	FLNA	BioGrid and/or Database	0.4802901	BIOGRID-ALL-4.2.193.tab3 (January 2021)	BioGrid
3	CTTN	NPM1	BioGrid and/or Database	0.2884265	BIOGRID-ALL-4.2.193.tab3 (January 2021)	BioGrid
4	CTTN	PXN	BioGrid and/or Database	0.3724467	BIOGRID-ALL-4.2.193.tab3 (January 2021)	BioGrid
5	FLNA	FLNB	BioGrid and/or Database	0.7790128	BIOGRID-ALL-4.2.193.tab3 (January 2021)	BioGrid
6	FLNA	NPM1	BioGrid and/or Database	0.3048818	BIOGRID-ALL-4.2.193.tab3 (January 2021)	BioGrid
7	FLNB	FLNC	BioGrid and/or Database	0.3611056	BIOGRID-ALL-4.2.193.tab3 (January 2021)	BioGrid
8	FLNB	NPM1	BioGrid and/or Database	0.1106537	BIOGRID-ALL-4.2.193.tab3 (January 2021)	BioGrid
9	FLNC	FRYL	BioGrid and/or Database	0.9568994	BIOGRID-ALL-4.2.193.tab3 (January 2021)	BioGrid
10	FLNC	NPM1	BioGrid and/or Database	0.1804189	BIOGRID-ALL-4.2.193.tab3 (January 2021)	BioGrid
11	NPM1	PTRF	BioGrid and/or Database	0.9447384	BIOGRID-ALL-4.2.193.tab3 (January 2021)	BioGrid
12	NPM1	UTRN	BioGrid and/or Database	0.9184725	BIOGRID-ALL-4.2.193.tab3 (January 2021)	BioGrid
13	PTRF	UTRN	BioGrid and/or Database	0.3972211	BIOGRID-ALL-4.2.193.tab3 (January 2021)	BioGrid
14	TNS1	UTRN	BioGrid and/or Database	0.1377731	BIOGRID-ALL-4.2.193.tab3 (January 2021)	BioGrid
15	ANXA11	PDCD6IP	Hand-curated	0.429	PMID:28521391;PMID:28257101;PMID:28473883	String
16	CALD1	CNN2	Hand-curated	0.675	PMID:26046660	String
17	CALD1	CTTN	Hand-curated	0.635	PMID:28287395	String
18	CAV1	EHD2	Hand-curated	0.518	PMID:24013648;PMID:22505029	String
19	CAV1	FLNA	Hand-curated	0.699	PMID:21807941;PMID:19759182;PMID:10637311	String
20	CAV1	PACSIN2	Hand-curated	0.477	PMID:21807942	String
22	CAV1	PXN	Hand-curated	0.519	PMID:14980511	String
24	EHD2	PACSIN2	Hand-curated	0.816	PMID:21807942;PMID:24013648	String
25	EHD2	PTRF	Hand-curated	0.651	PMID:24013648	String
26	HGS	PDCD6IP	Hand-curated	0.51	PMID:28098821;PMID:28521391;PMID:28257101	String
27	PACSIN2	PTRF	Hand-curated	0.577	PMID:25897946;PMID:26745030;PMID:27942025	String
29	CALD1	PXN	BioGrid and/or Database	0.9	Reactome Pathways (October 2018)	String
30	CTTN	HGS	BioGrid and/or Database	0.9	Reactome Pathways (October 2019)	String
31	CTTN	PACSIN2	BioGrid and/or Database	0.9	Reactome Pathways (October 2020)	String
33	CTTN	UTRN	BioGrid and/or Database	0.9	Pathways from BioCarta (September 2019)	String
35	FLNA	FLNC	BioGrid and/or Database	0.8	Reactome Pathways (October 2018); KEGG (June 2018)	String
36	FLNA	ITGA3	BioGrid and/or Database	0.6	KEGG (June 2018)	String
38	FLNB	ITGA3	BioGrid and/or Database	0.6	KEGG (June 2018)	String
39	FLNC	ITGA3	BioGrid and/or Database	0.6	KEGG (June 2018)	String
40	HGS	PACSIN2	BioGrid and/or Database	0.9	Reactome Pathways (October 2018)	String
41	ITGA3	PXN	BioGrid and/or Database	0.6	KEGG (June 2018)	String
42	PXN	TNS1	BioGrid and/or Database	0.9	Pathways from BioCarta (September 2019)	String
43	PXN	UTRN	BioGrid and/or Database	0.9	Pathways from BioCarta (September 2020)	String
